# SMCHD1 maintains heterochromatin and genome compartments in human myoblasts

**DOI:** 10.1101/2024.07.07.602392

**Authors:** Zhijun Huang, Wei Cui, Ishara Ratnayake, Rabi Tawil, Gerd P. Pfeifer

## Abstract

Mammalian genomes are subdivided into euchromatic A compartments that contain mostly active chromatin, and inactive, heterochromatic B compartments. However, it is unknown how A and B genome compartments are established and maintained. Here we studied SMCHD1, an SMC-like protein in human male myoblasts. SMCHD1 colocalizes with Lamin B1 and the heterochromatin mark H3K9me3. Loss of SMCHD1 leads to extensive heterochromatin depletion at the nuclear lamina and acquisition of active chromatin states along all chromosomes. In absence of SMCHD1, long range intra-chromosomal and inter-chromosomal contacts between B compartments are lost while many new TADs and loops are formed. Inactivation of SMCHD1 promotes numerous B to A compartment transitions accompanied by activation of silenced genes. SMCHD1 functions as an anchor for heterochromatin domains ensuring that these domains are inaccessible to epigenome modification enzymes that typically operate in active chromatin. Therefore, A compartments are formed by default when not prevented by SMCHD1.
