## Extended Data Table 1 for "SMCHD1 maintains heterochromatin and genome compartments in human myoblasts"

### Sheet: SMCHD1_minlength50k_gap50k_fdr0
Extended Data Table 1 : SMCHD1-bound regions
Chr	start	end
chr1	45240	370257
chr1	42949132	43031525
chr1	48582437	48929502
chr1	49871184	50456358
chr1	51167010	51264988
chr1	56139107	56239339
chr1	57175147	57324675
chr1	58972605	59141249
chr1	60256556	60339201
chr1	60563399	60988457
chr1	62939196	63301938
chr1	63952310	64029270
chr1	65047105	65244064
chr1	65961029	66086387
chr1	66297902	66579740
chr1	67047948	67423786
chr1	68454961	68665504
chr1	68880000	69131388
chr1	69366364	70728553
chr1	71226698	76066831
chr1	76349278	76522987
chr1	76894766	77181457
chr1	77566132	77663145
chr1	78795494	79809726
chr1	80038492	81925228
chr1	82223492	82503849
chr1	82726143	83843343
chr1	84396312	84677957
chr1	86134839	86830423
chr1	87053681	87550014
chr1	88511118	88615275
chr1	88822797	89341560
chr1	89639826	89896422
chr1	90473512	90533656
chr1	90841702	91418279
chr1	91742169	91926557
chr1	92649002	92807949
chr1	95719585	95862870
chr1	96268514	96733466
chr1	96969141	100036392
chr1	100975233	101673291
chr1	101974078	108375894
chr1	109170671	109436160
chr1	111212727	111382533
chr1	112065548	112169148
chr1	113964906	114284523
chr1	114829435	114968721
chr1	115376982	115567421
chr1	117897971	118052124
chr1	118431073	119364253
chr1	119741832	119967352
chr1	121135251	121485350
chr1	142535595	142966945
chr1	143210114	143767896
chr1	144681595	145025361
chr1	148631344	149035182
chr1	152291849	152476635
chr1	158395894	158803488
chr1	159261347	159364839
chr1	161654071	161838490
chr1	162681995	162973860
chr1	163253606	163685236
chr1	163979292	164405012
chr1	166350504	166708376
chr1	167207767	167316493
chr1	167925012	168012391
chr1	169036344	169419000
chr1	169772729	169945178
chr1	170240816	170442342
chr1	170724928	171116034
chr1	171813472	172149309
chr1	172350090	172576523
chr1	174190154	174694223
chr1	176015332	176389232
chr1	176645753	176698923
chr1	178141618	178425627
chr1	178775428	178859332
chr1	179946582	180031590
chr1	180720296	180817723
chr1	184643070	184704660
chr1	185960619	192757683
chr1	192983613	197710042
chr1	197953042	199771087
chr1	207532192	207620225
chr1	210175279	210340863
chr1	213162699	213438327
chr1	215006662	217039653
chr1	217581837	218478681
chr1	218971697	219628120
chr1	220359615	220427799
chr1	220698529	220827267
chr1	222258240	222316881
chr1	225163649	225459917
chr1	227048587	227447193
chr1	231618223	231699884
chr1	233730695	233987307
chr1	235835765	235935924
chr1	237465017	237874086
chr1	238168652	239894974
chr1	241922993	241982833
chr1	242244412	242526587
chr1	243359145	244040900
chr1	247326023	247427948
chr1	247844723	248773524
chr10	1861226	2616840
chr10	4316017	4472399
chr10	4764341	4913221
chr10	5184242	5255265
chr10	8713478	10507021
chr10	15645780	16104177
chr10	17085501	17368810
chr10	19000604	20507983
chr10	20759844	21275688
chr10	22216175	22333391
chr10	23929700	24348926
chr10	25595198	25692982
chr10	26165540	26305858
chr10	28168784	28438993
chr10	31198502	31263877
chr10	31672692	32131226
chr10	32767151	33197622
chr10	34663520	34856925
chr10	36392546	36579408
chr10	36830810	37802777
chr10	38522324	39136832
chr10	42358767	42818328
chr10	44594286	44657562
chr10	45543771	45667574
chr10	47066374	47147181
chr10	51067988	51122231
chr10	52211318	59705993
chr10	59953793	60370738
chr10	60917547	61323537
chr10	61805352	61900391
chr10	62927491	63487945
chr10	66111137	69178557
chr10	75931505	76468158
chr10	78358287	78518390
chr10	81399954	81655337
chr10	82733573	84327312
chr10	84633182	85528342
chr10	86131654	86395256
chr10	86691504	87241557
chr10	87473492	87562868
chr10	89482374	89732124
chr10	90056931	90536086
chr10	90855632	90943042
chr10	91336771	92520197
chr10	93215633	93274919
chr10	94693415	94757111
chr10	96444203	96634067
chr10	97715534	97932898
chr10	100737323	100919344
chr10	106996946	108250607
chr10	108811806	109094550
chr10	109298288	110747959
chr10	111034064	111182207
chr10	112645877	112785290
chr10	113505375	113668413
chr10	114234522	114367921
chr10	115633296	115841552
chr10	116620935	117568812
chr10	119767591	120079423
chr10	122418156	122484739
chr10	124695816	124746918
chr10	133094815	133285648
chr11	4251702	4385298
chr11	4789694	5159564
chr11	5874044	6040707
chr11	7128526	7305826
chr11	7746755	7867610
chr11	14694512	14856196
chr11	15481005	15554296
chr11	15998747	16721285
chr11	17963047	18046412
chr11	21085525	27119963
chr11	27361007	27563604
chr11	27802267	28552975
chr11	28799843	30275279
chr11	30623179	30687089
chr11	30972334	31958850
chr11	32542550	32808632
chr11	34710760	34978832
chr11	36818430	41183516
chr11	41404247	42473253
chr11	43351250	43415186
chr11	46021586	46091611
chr11	48347955	50782479
chr11	51193165	51591381
chr11	54808269	56584015
chr11	57776851	58791409
chr11	59650120	60029604
chr11	72748317	72816552
chr11	75627687	75739894
chr11	76182989	76237974
chr11	79416577	82360294
chr11	83192772	83294105
chr11	83576420	85398333
chr11	86839219	87350503
chr11	87576165	87740890
chr11	88087112	92043118
chr11	92821140	92916323
chr11	95198934	95600732
chr11	96028751	100237789
chr11	100572244	101619419
chr11	102440634	103707768
chr11	103986514	105932030
chr11	106145361	107391371
chr11	108025853	108761006
chr11	109079566	109803257
chr11	110462694	110661412
chr11	110911874	111024708
chr11	114298312	114547450
chr11	115196194	115314217
chr11	121707130	121933781
chr11	122198267	122332790
chr11	123793885	123905919
chr11	124111991	124192616
chr11	125527986	125693611
chr11	127030648	128137203
chr11	128735927	129061328
chr12	1245954	1366804
chr12	4659146	4856905
chr12	7532882	7673498
chr12	9230905	9368536
chr12	9777124	11219748
chr12	11552253	11723362
chr12	14334612	14783290
chr12	15082070	15576234
chr12	15785684	16414203
chr12	16620140	18927627
chr12	19288485	19343519
chr12	19940811	20044338
chr12	20284410	22321125
chr12	22549121	22836707
chr12	23409118	24407057
chr12	25284270	25358162
chr12	25598415	25667276
chr12	26230637	26358666
chr12	26567980	26834171
chr12	27076573	27162155
chr12	27518119	27803136
chr12	28104229	29212974
chr12	29493017	29687184
chr12	29944602	30536542
chr12	30806980	30893969
chr12	32535499	32644462
chr12	33439631	34167530
chr12	34567974	34851346
chr12	37862604	42751035
chr12	43236964	44297695
chr12	44547014	45415338
chr12	45690861	46329666
chr12	47155962	47332374
chr12	47876225	48066085
chr12	55503071	55897213
chr12	59078025	62988766
chr12	63529991	63617918
chr12	63838015	64156404
chr12	65524842	65777260
chr12	66334586	66466450
chr12	67307285	67560932
chr12	68391202	68466920
chr12	69926418	70724690
chr12	71351857	72002958
chr12	72568621	76201519
chr12	76443799	76513950
chr12	76744816	76828908
chr12	77548737	79736755
chr12	79986802	89303386
chr12	90186698	92153421
chr12	92432861	92581741
chr12	93170514	93235799
chr12	97192271	97347715
chr12	97729141	97903649
chr12	98131364	98410997
chr12	99624224	100320584
chr12	101494922	101634874
chr12	102459318	102751153
chr12	103504088	103876483
chr12	105236627	105316591
chr12	116447538	116562731
chr12	127241644	127300473
chr13	19036600	19113776
chr13	19397154	19616081
chr13	19892670	20293239
chr13	22598507	23385310
chr13	23635221	23929219
chr13	24452358	24518306
chr13	25684837	25913605
chr13	28129925	28260249
chr13	29541214	29939474
chr13	32065833	32272741
chr13	33218258	33335743
chr13	34105250	35008152
chr13	35502510	36164087
chr13	36717997	36877352
chr13	37110360	37264359
chr13	37677621	39554938
chr13	39806888	39992950
chr13	40222442	40364567
chr13	41430958	41561981
chr13	41846856	41909962
chr13	42256532	42875350
chr13	43642838	43751253
chr13	44049271	44156000
chr13	46808297	47012817
chr13	47359991	47633070
chr13	47931241	48110165
chr13	48885520	48961335
chr13	49969110	50302866
chr13	50648140	50727789
chr13	51953946	52009977
chr13	53974753	59760170
chr13	60178524	61116652
chr13	61332407	73543638
chr13	74091920	75119074
chr13	75490978	76169417
chr13	76378634	77172541
chr13	77590430	77859047
chr13	78067158	78799324
chr13	79009665	79120703
chr13	79381852	80343328
chr13	81169851	94956913
chr13	95273461	95328127
chr13	95669400	95839655
chr13	96509668	96677758
chr13	97248779	97444625
chr13	97734451	97818875
chr13	98051921	98159002
chr13	100841410	100951938
chr13	101763722	103311689
chr13	103572313	106403571
chr13	106814535	106897869
chr13	107623046	107795422
chr13	108076275	109241590
chr13	109465638	109708091
chr14	19000608	20708593
chr14	22343120	22534642
chr14	22754913	22844058
chr14	25543011	25769889
chr14	26112414	26586447
chr14	26909310	30715484
chr14	30967323	31412112
chr14	32527967	32810016
chr14	33108969	33888340
chr14	36025661	36951081
chr14	37609373	38924541
chr14	40230188	44947594
chr14	46051103	49485688
chr14	50913833	51072866
chr14	52992037	53234620
chr14	54477516	54563358
chr14	56651899	56731640
chr14	57660398	57764845
chr14	58838582	59002069
chr14	60302882	60940640
chr14	61286684	61505317
chr14	62695939	63884804
chr14	66790852	67769838
chr14	68304460	68530928
chr14	70891058	71039434
chr14	71416664	71510951
chr14	72792588	72845864
chr14	79627072	79786841
chr14	80319487	81524414
chr14	82444193	85708895
chr14	86118443	88027659
chr14	89201479	89339802
chr14	92236904	92296111
chr14	93901834	94148366
chr14	94655063	94740049
chr14	98899041	99041797
chr15	20001802	20627929
chr15	20857189	21344899
chr15	21887414	22681863
chr15	23813932	24124710
chr15	24384255	24575797
chr15	24897138	25016925
chr15	25238105	25669625
chr15	26674633	26847006
chr15	27086026	27556834
chr15	28659639	28739838
chr15	28981886	29040646
chr15	30545144	30937137
chr15	32286624	32531345
chr15	32807450	32897911
chr15	34242051	34547373
chr15	35486723	38279324
chr15	38479813	38764119
chr15	39255387	39636423
chr15	39978797	40050427
chr15	46296559	46748597
chr15	46956263	47608228
chr15	47924548	48070332
chr15	48274076	48601617
chr15	48921078	49090614
chr15	49290943	49430680
chr15	49668839	50217046
chr15	51752466	51822353
chr15	53203303	55064234
chr15	56435661	56488250
chr15	56720464	56992449
chr15	57215734	57515412
chr15	58280945	58338730
chr15	58886733	58945666
chr15	59290347	59344395
chr15	60224955	60492295
chr15	62157161	62335645
chr15	68377627	68692405
chr15	72194047	72292496
chr15	76801084	77081288
chr15	77463935	77587928
chr15	81538950	81842561
chr15	87047153	87224814
chr15	87510860	87770001
chr15	91953895	92051107
chr15	94052959	94239365
chr15	94680652	96636208
chr15	97254549	98321209
chr15	99740536	99913051
chr15	100126979	100441126
chr15	102418584	102483045
chr16	7648899	7799422
chr16	10417097	10592036
chr16	13589756	13769099
chr16	14216461	14269944
chr16	31901978	33596760
chr16	33836813	34367067
chr16	34782042	35279890
chr16	46385834	46532653
chr16	47173943	47353902
chr16	47554247	47639660
chr16	49186640	49353271
chr16	51774692	51944259
chr16	52282228	52445057
chr16	52866107	52971664
chr16	53206320	53352900
chr16	53688265	53831262
chr16	59136855	62223635
chr16	62438899	64864763
chr16	70032338	70130878
chr16	72396575	72745954
chr16	74014702	74220331
chr16	75830708	76225562
chr16	76445333	77103186
chr16	77314059	77538976
chr16	82157500	82222814
chr17	10330230	10415157
chr17	11996801	12609593
chr17	21506782	21775457
chr17	22060569	22261602
chr17	25266368	25505983
chr17	34673702	34737299
chr17	50058299	52804454
chr17	53065111	53147018
chr17	58878703	59102686
chr17	59688516	59912133
chr17	61302171	61393315
chr17	63811827	64155388
chr17	66882135	67293918
chr17	67675291	67825164
chr17	68233023	69194459
chr17	69413539	69555314
chr17	69756053	69897258
chr18	128297	234697
chr18	961623	2101738
chr18	2349930	2796527
chr18	4179705	4921419
chr18	5424739	5550131
chr18	5811054	5885497
chr18	7570291	7697977
chr18	7921623	7974644
chr18	9818034	9929577
chr18	11222016	11493433
chr18	14481885	15410633
chr18	18511021	18619432
chr18	20226563	20334304
chr18	22671044	22815408
chr18	24432352	28914083
chr18	30216668	30324936
chr18	30528040	32273217
chr18	32986002	33289350
chr18	34417127	34726808
chr18	35723614	39265780
chr18	39564587	39805985
chr18	40199830	42125664
chr18	42566780	42699325
chr18	48835445	49139102
chr18	49345305	49442207
chr18	49959575	51261223
chr18	51799960	52013588
chr18	52290857	52437924
chr18	53065452	53338768
chr18	54252583	54692055
chr18	57673898	59081504
chr18	59661071	59935590
chr18	61319338	61394343
chr18	61702089	67467014
chr18	67697069	67927379
chr18	68204119	71231377
chr18	72337032	72629268
chr18	73330196	73460553
chr18	74939930	75129385
chr18	75406020	75516806
chr18	76945792	77003596
chr19	89712	182677
chr19	21131975	21607291
chr19	21838720	22662190
chr19	23050354	23675412
chr19	23922541	24631323
chr19	27731790	28157568
chr19	29162275	29286079
chr19	31475707	31526728
chr19	32340707	32490987
chr19	35176272	35333542
chr19	44404300	44691088
chr2	3996667	4909116
chr2	5123582	5520104
chr2	6070727	6396432
chr2	6725559	6884112
chr2	11203440	11419958
chr2	13058912	14388536
chr2	14607102	14783790
chr2	15420047	15695895
chr2	17296052	17396551
chr2	17670409	17735413
chr2	18261753	18757804
chr2	19036021	19158891
chr2	20026766	20150214
chr2	21332231	21443247
chr2	21700048	23093897
chr2	24739306	24930616
chr2	28143437	28197657
chr2	30718036	30848903
chr2	34160024	34586739
chr2	34789428	36205649
chr2	37504455	37745880
chr2	39227880	39292458
chr2	40085369	40308306
chr2	40747730	41728430
chr2	42513632	42653476
chr2	44459479	45085153
chr2	45600928	45798372
chr2	48552023	48614906
chr2	49289384	52700813
chr2	52913811	53643993
chr2	54378195	54564300
chr2	55518210	55592073
chr2	56182430	56300528
chr2	56554199	59935022
chr2	61025092	61596551
chr2	63055736	63772219
chr2	64000344	64348537
chr2	64779193	64913144
chr2	66702917	67847766
chr2	68256133	68772959
chr2	72497940	72567823
chr2	73702279	73890888
chr2	75915285	79542226
chr2	79828298	80305494
chr2	80834458	84565417
chr2	87180658	87392117
chr2	88090049	88228482
chr2	89073114	89205314
chr2	89831523	90035472
chr2	90299284	90513684
chr2	91595239	92325916
chr2	95329580	95626288
chr2	96175333	96239441
chr2	96513370	96652994
chr2	97783672	97909246
chr2	98414332	98516142
chr2	102920085	103020283
chr2	103609698	104866490
chr2	106940133	107037016
chr2	107416390	107858616
chr2	108096564	108640612
chr2	109376107	109452881
chr2	112858455	113179651
chr2	115012595	115371141
chr2	115705098	118128423
chr2	118824887	119060702
chr2	120600402	120955958
chr2	123024147	124765530
chr2	125197845	126887672
chr2	127108327	127390412
chr2	129672182	129903352
chr2	130143966	130448390
chr2	132412752	133009496
chr2	133532244	133599318
chr2	135850694	136690353
chr2	137436471	138660660
chr2	138882335	139350037
chr2	139578872	144446094
chr2	144693049	145076890
chr2	145471312	147950572
chr2	148632126	149253871
chr2	150096168	151404531
chr2	151745393	151959510
chr2	152321879	152540466
chr2	153545856	153929109
chr2	154178314	157104218
chr2	157436376	157997838
chr2	158267641	158661379
chr2	158933016	159260975
chr2	160168145	160731869
chr2	161732615	162800692
chr2	163042591	168381399
chr2	169829879	170074562
chr2	170325541	170496398
chr2	170736948	170898540
chr2	173719558	173800765
chr2	174640193	175059720
chr2	175723234	176246327
chr2	176837396	176897833
chr2	178324798	178478311
chr2	179527632	180037939
chr2	180272754	182387558
chr2	182736041	190230735
chr2	190521557	190811160
chr2	191064039	191164988
chr2	191765033	191988153
chr2	192698336	196299231
chr2	196665767	197064585
chr2	197352233	197786136
chr2	198598184	199953412
chr2	200730598	200812580
chr2	201296028	201576658
chr2	205568105	206360433
chr2	207241109	207538524
chr2	209265618	211176366
chr2	211417109	215505376
chr2	215839289	216035106
chr2	218186877	218352077
chr2	221075968	221184862
chr2	221614748	221728473
chr2	221988342	222124732
chr2	222423388	222656910
chr2	223749444	223802235
chr2	224143960	224274268
chr2	225875976	227366481
chr2	229017545	229130038
chr2	229343854	229931466
chr2	234428825	234593703
chr20	6175168	6539303
chr20	6939735	7660163
chr20	8042854	8856410
chr20	9711312	9913017
chr20	11046758	11573076
chr20	12088041	12685989
chr20	13381950	13566442
chr20	14041211	15355505
chr20	15759404	15854130
chr20	18328200	18598773
chr20	20015661	20107199
chr20	21939996	22197025
chr20	25713568	26318586
chr20	29421080	29826423
chr20	37979716	38039181
chr20	38557342	38838457
chr20	39737452	39866881
chr20	52949566	53010274
chr20	53631991	54410032
chr20	58229953	58497197
chr21	9413201	10135258
chr21	10368265	11186297
chr21	14338153	14927725
chr21	15205866	15310973
chr21	15533425	16461164
chr21	16797437	18638266
chr21	19416037	23174068
chr21	23392634	26748490
chr21	28249559	29280610
chr21	29485586	29811119
chr21	30301538	30412701
chr21	31360465	31627769
chr21	31878145	32117072
chr21	47076248	47191641
chr22	16100422	17500353
chr22	18688049	18884106
chr22	22638578	22925975
chr22	28675581	28810883
chr3	150182	2379264
chr3	2580809	3082116
chr3	3384371	3512343
chr3	5406561	6369879
chr3	6622518	7781128
chr3	8070470	8123806
chr3	12120592	12289067
chr3	17273612	17753800
chr3	18233782	18399991
chr3	18782726	19698848
chr3	20198070	20269902
chr3	20569538	21585766
chr3	21839433	22464426
chr3	22696010	22966281
chr3	23268652	23598796
chr3	24461871	25195276
chr3	25474936	25961711
chr3	26272356	26450748
chr3	26781545	26946418
chr3	27415258	27475216
chr3	28219365	28665978
chr3	28892892	30782162
chr3	33129562	33282705
chr3	33608886	33861258
chr3	34233739	34367183
chr3	34672322	36461909
chr3	37164410	37360767
chr3	39716853	39970724
chr3	41261004	41479028
chr3	56435160	56708121
chr3	58824939	59473824
chr3	59931651	60127879
chr3	60331917	60522012
chr3	66294829	66391983
chr3	66994306	67369412
chr3	67879074	68248490
chr3	69630035	69696980
chr3	70267045	70770756
chr3	74015641	75418396
chr3	75709601	90504450
chr3	93613342	98543839
chr3	98764490	99233073
chr3	100369399	101178690
chr3	102037031	106804295
chr3	107011704	107437686
chr3	107774621	107935405
chr3	108173360	108705633
chr3	109182236	111677183
chr3	111897424	112321456
chr3	112582937	112642238
chr3	113109097	113478650
chr3	114319008	115174167
chr3	115390561	118782967
chr3	119483844	119615786
chr3	120630188	121125326
chr3	121516793	121601142
chr3	124986728	125169566
chr3	130435805	130594773
chr3	131192979	131397203
chr3	131695479	131850089
chr3	132168537	132457000
chr3	136180849	136294727
chr3	136912236	137437587
chr3	138248779	138410677
chr3	138836308	138930811
chr3	142071618	142750738
chr3	143205581	143348647
chr3	143661912	148609598
chr3	148894740	148985146
chr3	149616192	149679911
chr3	150176305	150326625
chr3	150924326	152664645
chr3	153126008	155239695
chr3	155533092	155675117
chr3	156566123	156712782
chr3	157660528	158537078
chr3	158986932	159264667
chr3	160019436	169523026
chr3	170483260	170675081
chr3	171151106	171326483
chr3	173022131	176829626
chr3	177509725	178070399
chr3	178352673	178529363
chr3	178899711	178958834
chr3	179611988	179839637
chr3	180063903	181357906
chr3	182084091	182568757
chr3	185129817	185284221
chr3	188071356	188294722
chr3	189111314	189188000
chr3	189410698	189637518
chr3	189915679	191966823
chr3	192176755	192411549
chr3	192890214	193362816
chr3	195027939	195225600
chr3	196625617	197115795
chr4	29286	457014
chr4	10909437	11160258
chr4	11576378	12763535
chr4	13228768	13479659
chr4	14090693	14378163
chr4	14928655	15225193
chr4	15586857	15760314
chr4	16179702	16355730
chr4	17831041	20797602
chr4	21301284	22113119
chr4	22323649	23988845
chr4	25156670	25351175
chr4	26594644	26969178
chr4	27459737	37141831
chr4	39075531	39231934
chr4	42412513	47968712
chr4	48388801	48681699
chr4	49094012	49259667
chr4	49508595	49659712
chr4	52661047	52885148
chr4	56685871	56851045
chr4	58284427	58514681
chr4	58714765	68049771
chr4	68264341	71639293
chr4	72144365	73692133
chr4	74022256	75827984
chr4	76401753	76700151
chr4	79416463	79497166
chr4	79712990	82222907
chr4	83754169	83983621
chr4	84509280	84739353
chr4	85059808	85349450
chr4	85672476	85745973
chr4	85989262	87634380
chr4	88999331	89110188
chr4	89974447	90104367
chr4	90406412	99328103
chr4	99793068	99949185
chr4	100473643	100557012
chr4	100995132	103024692
chr4	103395265	103600359
chr4	103829825	108684531
chr4	109399496	109484709
chr4	109740550	110413738
chr4	111619828	112850348
chr4	113119641	113315039
chr4	113815810	114222199
chr4	114424140	119570963
chr4	119819658	120066558
chr4	120739472	121804638
chr4	122756313	123352469
chr4	123772380	123999015
chr4	124623672	128821167
chr4	129043677	129195491
chr4	129806752	130100825
chr4	130350658	130555257
chr4	130764132	139511228
chr4	140618103	140724827
chr4	141309940	141603994
chr4	141908673	144018330
chr4	144670422	146040458
chr4	146348114	146527953
chr4	147373373	148308389
chr4	149419230	150765877
chr4	151226105	151822888
chr4	152370001	152441159
chr4	153252172	153413439
chr4	153724576	153792474
chr4	155131052	155536061
chr4	155743988	155801473
chr4	156055479	156268822
chr4	156520272	159614135
chr4	159948313	160162468
chr4	160488856	164058150
chr4	164315602	165750711
chr4	166402300	169519143
chr4	170402973	170615065
chr4	171083489	173829350
chr4	174120580	175231041
chr4	175485288	182444804
chr4	182907257	183093503
chr4	183381131	183604308
chr4	184938617	185054377
chr4	187800021	188292608
chr4	188511106	188788347
chr4	189269037	189355180
chr4	189574596	190016367
chr4	190539889	191030285
chr5	4167488	4468600
chr5	7032341	7096216
chr5	7363887	7487182
chr5	8361361	8435635
chr5	8675454	8926567
chr5	11410336	13735989
chr5	13957229	14112089
chr5	15227560	15461115
chr5	15999881	16272415
chr5	17785817	31424247
chr5	33448373	33654046
chr5	34086005	34363673
chr5	35510641	35762850
chr5	36513480	36627030
chr5	36830401	37036811
chr5	37536088	37595530
chr5	38954372	40334999
chr5	41105991	42350286
chr5	42624932	42803174
chr5	43881724	44431567
chr5	44645821	46370028
chr5	49406825	52939425
chr5	53389768	53539665
chr5	54141872	54706920
chr5	56167289	56221939
chr5	56858497	57300694
chr5	58377922	59555727
chr5	59766404	60364596
chr5	61358046	61467679
chr5	62264184	62486471
chr5	62690019	62960256
chr5	63208895	63694237
chr5	64022585	64268873
chr5	64525517	64958557
chr5	65293020	65474099
chr5	65730801	65817170
chr5	66331307	66429586
chr5	66684949	66865377
chr5	67148103	67235081
chr5	68963496	70184506
chr5	70429573	70743785
chr5	72163444	72367691
chr5	74653086	74784826
chr5	75272277	75428136
chr5	76731812	77696157
chr5	80736022	80976463
chr5	81299142	81500494
chr5	81704137	81761302
chr5	81971978	82175427
chr5	82433714	89306666
chr5	89617281	90423751
chr5	90797314	94311374
chr5	94528432	95082847
chr5	95311964	95797352
chr5	96683505	98237784
chr5	98627830	102634783
chr5	102838517	106586918
chr5	106996910	107047541
chr5	107366662	108476339
chr5	109084312	110147139
chr5	110393293	110875690
chr5	111125322	111520502
chr5	111794141	111846590
chr5	113192670	114042538
chr5	114462180	114614104
chr5	114868261	115678953
chr5	116047283	118213896
chr5	118841747	121407179
chr5	121888533	121979413
chr5	122335767	123910554
chr5	124255035	125676771
chr5	126819813	126943992
chr5	127283392	128024218
chr5	128254847	130305493
chr5	130527343	130868169
chr5	135124448	135302090
chr5	140231287	140316283
chr5	143292971	143491525
chr5	143699008	143864691
chr5	144098682	144764439
chr5	145497694	145882073
chr5	147124954	147792104
chr5	148088438	148203638
chr5	150204400	150316629
chr5	151953721	152642642
chr5	155047259	155719647
chr5	158091214	158184452
chr5	158421400	158596885
chr5	160082958	160284645
chr5	160600196	162901166
chr5	163112905	165645655
chr5	165846605	167036927
chr5	170335672	170601496
chr5	173318730	173386558
chr5	180769797	180824196
chr6	2012269	2155772
chr6	8417071	8474008
chr6	8969225	9563581
chr6	18866232	19240323
chr6	20661393	20809989
chr6	22298272	23068883
chr6	23294338	23833993
chr6	25801811	25919152
chr6	26681289	26948907
chr6	27927923	28024438
chr6	29029241	29390083
chr6	44971815	45330975
chr6	46313353	46491954
chr6	47954644	49423278
chr6	49653027	50174902
chr6	50767432	50912245
chr6	51169566	51235193
chr6	53786663	54232738
chr6	54527385	56359352
chr6	56888168	57906070
chr6	58436476	58779539
chr6	62117794	63893321
chr6	64555752	70054001
chr6	70276718	70868704
chr6	71190868	71419908
chr6	72229326	73609115
chr6	75072917	76130153
chr6	77000862	77320780
chr6	77524851	79380786
chr6	79646076	80268076
chr6	80748021	80865304
chr6	81212418	82700844
chr6	82927629	83018044
chr6	83237103	83311704
chr6	83997160	84100092
chr6	84303544	84854326
chr6	85082804	85467012
chr6	85814423	85971632
chr6	87916726	88243716
chr6	88680535	88994596
chr6	89347205	89556425
chr6	91341177	91455327
chr6	91912744	95671213
chr6	95924790	96579939
chr6	97481207	99196033
chr6	99819077	99888480
chr6	100201048	100383469
chr6	100595215	104726465
chr6	106665038	106748851
chr6	111656804	111793001
chr6	112665831	113481287
chr6	114482244	114736914
chr6	114938402	115987110
chr6	116943469	117306357
chr6	118797221	118874869
chr6	119887271	121666958
chr6	122134951	122743182
chr6	123270858	125571553
chr6	126633330	127629631
chr6	127849726	128998741
chr6	129404420	129632782
chr6	129924901	130480491
chr6	130878944	131118637
chr6	131901141	131986141
chr6	133671281	134060895
chr6	135629052	136194797
chr6	138391106	138445979
chr6	140273654	142909481
chr6	143464834	143785507
chr6	145610417	146487598
chr6	146853549	147097918
chr6	147638557	147709877
chr6	152068099	152206448
chr6	152850118	153199595
chr6	153559566	154042318
chr6	155884398	156217660
chr6	163231211	163362300
chr6	164808748	165929943
chr6	168236762	168291361
chr7	7636473	8110569
chr7	8450975	16445986
chr7	16977979	20671268
chr7	21485401	21668637
chr7	22988455	23214718
chr7	23682588	24242582
chr7	24628888	24730156
chr7	26714582	26855861
chr7	27574091	27666697
chr7	31328793	31611710
chr7	31837455	32230493
chr7	33082586	33408575
chr7	33878941	34004736
chr7	34520022	34580297
chr7	34845263	35266278
chr7	35600786	35931259
chr7	37667040	38309831
chr7	38802924	39151988
chr7	40025384	40097345
chr7	40411876	40881181
chr7	41331650	41883517
chr7	45797231	47006137
chr7	48275198	49646036
chr7	49849492	50166875
chr7	51557727	51772534
chr7	52023051	52257843
chr7	52553718	54712966
chr7	57547759	58049512
chr7	61054630	62717465
chr7	63520813	64169283
chr7	64433941	65120498
chr7	69312397	69717881
chr7	76462878	76515921
chr7	76727411	76809717
chr7	77200532	77581961
chr7	77878824	90115163
chr7	90504373	90721626
chr7	91689441	92117658
chr7	92437918	93515817
chr7	93796648	94823951
chr7	95098110	95444141
chr7	96036241	96475465
chr7	97275844	97496326
chr7	99187008	99265613
chr7	102356541	102415711
chr7	102819605	102907644
chr7	103294952	104239053
chr7	104747978	104876093
chr7	106700794	107553259
chr7	108259204	111099682
chr7	111722049	111952078
chr7	112204411	116090600
chr7	116976099	126397912
chr7	127013197	127133599
chr7	132536583	132710646
chr7	133199422	133321705
chr7	133673365	133963639
chr7	134494880	134718308
chr7	135621759	135689249
chr7	135914959	136940482
chr7	137221240	137302134
chr7	141305856	141825351
chr7	142444386	142521426
chr7	143245683	143345578
chr7	143641501	143951684
chr7	144265664	144544408
chr7	144762513	147529082
chr7	151892327	151988955
chr7	153069410	153423648
chr8	2567327	2913472
chr8	3238156	3923197
chr8	4136083	5197247
chr8	5550192	5973231
chr8	9448341	9564540
chr8	9956160	10370052
chr8	12064566	12173160
chr8	12420503	12603422
chr8	13068630	16498709
chr8	16726189	17117289
chr8	17724272	18089258
chr8	23724074	24358676
chr8	24586752	24668458
chr8	25576309	25698528
chr8	26788289	26924151
chr8	30689888	31142682
chr8	31356638	31835567
chr8	32878074	33180070
chr8	34130777	34593966
chr8	34811169	35399397
chr8	35747531	36197780
chr8	36610594	36698080
chr8	38900577	39703307
chr8	39928461	40676290
chr8	43086297	43197432
chr8	43450612	43837642
chr8	46839999	46976293
chr8	47217557	47437217
chr8	49945602	53163219
chr8	53364016	53576489
chr8	53944203	54116740
chr8	55647081	55833859
chr8	56131390	56237327
chr8	57643077	57731543
chr8	58662046	58853252
chr8	59113654	59251097
chr8	59467909	59538113
chr8	59760136	61123044
chr8	62781984	65876751
chr8	66092449	66163201
chr8	66697630	66814202
chr8	68061278	68202777
chr8	68948074	69059602
chr8	69341404	69631572
chr8	69851095	70146874
chr8	70625580	70677069
chr8	71155562	71289204
chr8	71505547	71803664
chr8	72142358	73434061
chr8	74526719	74723828
chr8	75307101	80145288
chr8	80360861	80588106
chr8	80860774	81046504
chr8	81475740	81761928
chr8	82546434	86001835
chr8	86781821	87468755
chr8	87761445	90781372
chr8	91007957	91583447
chr8	91977379	94445191
chr8	94683875	94740653
chr8	95356231	95445478
chr8	96624771	96723157
chr8	97622992	97768483
chr8	99528998	99649569
chr8	99999861	101283398
chr8	104066386	104173129
chr8	104414120	105257340
chr8	105894173	106736343
chr8	106941803	107426972
chr8	107636679	107924429
chr8	108189133	108358118
chr8	108771384	108844959
chr8	109172989	110068275
chr8	110327641	117165918
chr8	118119181	118821221
chr8	119291863	119439642
chr8	121177656	121537228
chr8	121883474	123182092
chr8	126185835	126242528
chr8	126890674	127266775
chr8	128079887	128199417
chr8	129650453	129738531
chr8	130105780	130344376
chr8	130802317	130905414
chr8	132448710	132683983
chr8	132937402	133021734
chr8	136367344	136560162
chr8	136914397	137621351
chr8	137886327	139013200
chr9	1641950	1897651
chr9	2365700	2484060
chr9	3120573	3698376
chr9	4943333	5220040
chr9	5476406	5732045
chr9	6880486	7002789
chr9	7940736	14293464
chr9	14545365	15078349
chr9	15681097	15965172
chr9	16534235	16591589
chr9	17102945	17491919
chr9	19717042	19870009
chr9	20784160	21316288
chr9	22144505	23395346
chr9	23618107	26592871
chr9	26905119	27177149
chr9	27885842	32079252
chr9	32303058	32356082
chr9	33536010	33764405
chr9	37140656	37332391
chr9	38510496	38600676
chr9	40030203	40089783
chr9	40659489	40755005
chr9	41865384	43155376
chr9	43903918	44131804
chr9	45360878	46090561
chr9	46413826	46933350
chr9	66243629	67364991
chr9	67817385	68783700
chr9	69033831	71000399
chr9	72316721	72406125
chr9	73302753	74164112
chr9	75414128	77109074
chr9	78323534	78406886
chr9	79843662	80006986
chr9	81139236	81347019
chr9	82010899	82099200
chr9	82327557	83851419
chr9	85064333	85288659
chr9	85656517	85786076
chr9	87134452	87435775
chr9	94201236	94370365
chr9	99928808	100020155
chr9	102400887	102515396
chr9	103530388	104042983
chr9	104475646	107533764
chr9	108109132	108705812
chr9	108939299	109317544
chr9	109592005	109788483
chr9	113150913	113744378
chr9	114190345	114544745
chr9	118207397	118340630
chr9	118577678	118799702
chr9	120363385	120836502
chr9	121070644	121995239
chr9	123790449	123904856
chr9	125757668	125834057
chr9	126337353	126600865
chr9	128558595	128668880
chrX	21275642	21521564
chrX	26626746	26807060
chrX	27007243	27814967
chrX	28852162	29160529
chrX	31787702	31907852
chrX	32246488	32397616
chrX	32712434	33043934
chrX	33734055	33860726
chrX	34161067	34341306
chrX	36269522	36411301
chrX	58380200	58581898
chrX	61683035	61868041
chrX	80761615	80960829
chrX	81467173	81543674
chrX	82001930	82422528
chrX	82984709	83148973
chrX	84561273	84632230
chrX	86292112	86463065
chrX	86698478	86769852
chrX	87305157	87481798
chrX	88156873	88592101
chrX	88978973	90076869
chrX	90326298	90528843
chrX	91781764	91926917
chrX	92186927	92304916
chrX	93682769	93796753
chrX	94137071	94253254
chrX	94544076	94780356
chrX	97280987	97478630
chrX	107883039	108012816
chrX	111554491	111729701
chrX	113482850	113636529
chrX	120903442	121075065
chrX	121409349	121549978
chrX	124657811	124890812
chrX	125737779	125914865
chrX	127307085	127609493
chrX	128273880	128402643
chrX	140845659	140903765
chrX	141899227	141951185
chrX	143600135	143898488
chrX	144513180	144758541
chrX	154598722	154701500
chrY	2847875	2970033
chrY	3702431	4128493
chrY	4464744	4640846
chrY	4991252	5175065
chrY	5394092	5541246
chrY	9915942	10104484
chrY	13404976	13868446
chrY	58819415	59003481
